# ETS-guided iPSC-endothelial models recapitulate malaria pathogenesis

**DOI:** 10.1101/2025.07.01.662615

**Authors:** François Korbmacher, Hannah Fleckenstein, Rory Long, Patryk Poliński, Livia Piatti, Borja López-Gutiérrez, Alina Batzilla, Dennis Crusius, Vikas Trivedi, Miki Ebisuya, Maria Bernabeu

## Abstract

The sequestration of the malaria parasite *Plasmodium falciparum* in the microvasculature is a major driver of severe malaria, but its pathogenic mechanisms still remain unknown. Advancements in induced pluripotent stem cell (iPSC) technologies offer unique opportunities to study parasite interactions with blood vessels in a well-defined host environment. However, endothelial iPSC-differentiation methods often result in cells with mixed epithelial identity. Here, we have generated an iPSC line with inducible and simultaneous expression of ETS transcription factors (ETV2, FLI1, ERG), which resulted in improved endothelial cell identity and strong barrier function. These cells display a high affinity to infected red blood cells. Exposure to parasite products caused significant endothelial metabolic changes and splicing alterations. Furthermore, it disrupted the iPSC-endothelial barrier, as a consequence of transcriptional downregulation of key barrier processes, and alteration of severe malaria biomarkers. Our novel iPSC-based approach represents a new *in vitro* platform to study the pathogenesis of vascular infections.
