## Supplementary material for "ETS-guided iPSC-endothelial models recapitulate malaria pathogenesis": Table S3 Differential alternative splicing ETS-iBMEC

### Sheet: DiffAS-hg38-6-dPSI15-range5-min
GENE	EVENT	COORD	LENGTH	FullCO	COMPLEX	ETSiBMEC_media_a	ETSiBMEC_media_b	ETSiBMEC_media_c	ETSiBMEC_p24h_a	ETSiBMEC_p24h_b	ETSiBMEC_p24h_c	media_AVG	media_STDEV	p24_AVG	p24_STDEV	dPSI
POC1B	HsaEX0048790	chr12:89459638-89459718	81	chr12:89466770,89459638-89459718,89425379	C1	67.09	64.74	85.87	32.73	55.36	4.37	72.5667	11.5808	30.82	25.5486	-41.7467
CDK3	HsaINT0032548	chr17:76001542-76001873	332	chr17:76001338-76001541=76001874-76001951:+	IR	42.37	65.71	93.33	29.23	25.49	25	67.1367	25.5099	26.5733	2.31375	-40.5633
CIRBP	HsaEX1008823	chr19:1273601-1273715	115	chr19:1272051,1273494+1273601-1273715,1274307+1274351	S	52.94	47.37	62.67	3.23	28.81	10.45	54.3267	7.74368	14.1633	13.1881	-40.1633
CLK1	HsaINT0036424	chr2:200859747-200860124	378	chr2:200860125-200860215=200859680-200859746:-	IR	66.22	60.71	58.14	31.09	20.45	30.4	61.69	4.12818	27.3133	5.95383	-34.3767
CRYZ	HsaEX0017387	chr1:74707103-74707204	102	chr1:74710098,74707103-74707204,74706994	S	85.32	88.71	81.25	60.89	60	34.69	85.0933	3.73516	51.86	14.8763	-33.2333
CTDP1	HsaEX0017799	chr18:79728907-79729069	163	chr18:79718016,79728907-79729069,79736355	C1	64.03	73.4	92.7	34.71	55.52	44.34	76.71	14.6188	44.8567	10.4146	-31.8533
ST3GAL6	HsaEX0061986	chr3:98771121-98771190	70	chr3:98770956,98771121-98771190,98772813	S	56.1	66.67	35.71	22.35	27.66	15.38	52.8267	15.7374	21.7967	6.15867	-31.03
SGSM2	HsaINT0149107	chr17:2362906-2362988	83	chr17:2362838-2362905=2362989-2363134:+	IR	37.08	51.52	57.5	31.65	14.94	6.85	48.7	10.498	17.8133	12.6472	-30.8867
HDAC10	HsaEX0029369	chr22:50250427-50250499	73	chr22:50250771,50250427-50250499+50250523+50250591,50250160	S	84.99	88.59	71.96	53.38	56.75	49.27	81.8467	8.74926	53.1333	3.7461	-28.7133
DIS3	HsaEX0019777	chr13:72780846-72781003	158	chr13:72781605,72780488+72780613+72780846-72781003,72778380	C3	55.79	60.37	59.79	28.45	24.08	39.92	58.65	2.49375	30.8167	8.18091	-27.8333
PSG11	HsaEX1029759	chr19:43015767-43016045	279	chr19:43018770,43015767-43016045,43015370	S	100	86.5	100	50.66	72.35	81.49	95.5	7.79423	68.1667	15.835	-27.3333
SQSTM1	HsaEX1038871	chr5:179821129-179821141	13	chr5:179811682+179819037+179820387+179820706,179821129-179821141,179822958	MIC	30.27	28.44	22.75	0	0	0	27.1533	3.92164	0	0	-27.1533
CLK1	HsaINT0036423	chr2:200860216-200861237	1022	chr2:200861238-200861466=200860125-200860215:-	IR	48.57	36	39.29	20.28	9.4	12.8	41.2867	6.51853	14.16	5.56604	-27.1267
ARGLU1	HsaEX0005378	chr13:106557559-106557616	58	chr13:106559432,106557505+106557520+106557559-106557616+106557704,106557131	S	30.61	38.71	31.71	7.14	13.58	1.59	33.6767	4.39356	7.43667	6.0005	-26.24
PARP2	HsaINT0120476	chr14:20357150-20357395	246	chr14:20357051-20357149=20357396-20357520:+	IR	45.48	25.19	26.12	13.98	2.7	3.26	32.2633	11.4554	6.64667	6.35702	-25.6167
SUPT20H	HsaEX0024467	chr13:37010552-37010655	104	chr13:37011388,37010552-37010655,37009809	C3	42.54	42.94	50.98	16.05	8.58	35.99	45.4867	4.76157	20.2067	14.1699	-25.28
ARID4B	HsaINT0012302	chr1:235175400-235177799	2400	chr1:235177800-235177913=235175184-235175399:-	IR	25.58	18.52	37.93	0	4.08	2.86	27.3433	9.82441	2.31333	2.09421	-25.03
LINC00623	HsaINT1018848	chr1:120952786-120953219	434	chr1:120952439-120952785=120953220-120953463:+	IR	47.25	56.36	31.73	25.26	22.12	13.08	45.1133	12.4532	20.1533	6.32368	-24.96
IFFO1	HsaEX0030919	chr12:6549476-6549481	6	chr12:6549756,6549476-6549481+6549484,6548825+6548849	MIC	54.78	47.14	82.05	29.98	39.25	41.06	61.3233	18.3518	36.7633	5.94384	-24.56
NPHP3	HsaEX0043533	chr3:132699353-132699446	94	chr3:132699918,132699353-132699446+132699450,132697362	S	96.92	96.43	100	73.47	64.29	83.33	97.7833	1.93526	73.6967	9.52202	-24.0867
VPS11	HsaEX0070417	chr11:119071596-119071843	248	chr11:119070397,119071596-119071843,119073198	S	94.37	100	86.89	70.79	75.51	63.33	93.7533	6.57672	69.8767	6.14115	-23.8767
PIDD1	HsaINT0096065	chr11:803588-804093	506	chr11:804094-804463=803174-803587:-	IR	63.27	34.25	36.84	26.32	23.81	12.82	44.7867	16.0593	20.9833	7.18018	-23.8033
PRPF39	HsaINT0132599	chr14:45096229-45096423	195	chr14:45096103-45096228=45096424-45096758:+	IR	80.6	52.2	51.34	40.25	40.64	31.98	61.38	16.6506	37.6233	4.89116	-23.7567
RANGRF	HsaINT1028847	chr17:8289589-8289812	224	chr17:8289503-8289588=8289813-8290092:+	IR	63	48.66	76.38	42.06	40.28	35.43	62.68	13.8628	39.2567	3.43142	-23.4233
BOD1L1	HsaEX0008309	chr4:13572702-13572842	141	chr4:13576838,13572702-13572842,13570128+13570195	S	24.21	48.78	33.49	10.98	9.65	15.63	35.4933	12.4069	12.0867	3.13985	-23.4067
AC124789.1	HsaEX1002314	chr17:38451306-38451393	88	chr17:38451626,38451306-38451393+38451525,38450723	S	62.35	41.67	60	28.57	34.88	31.03	54.6733	11.3224	31.4933	3.18041	-23.18
NHLRC3	HsaEX0042877	chr13:39042222-39042305	84	chr13:39039711,39042105+39042159+39042206+39042222-39042305,39044090	S	66.67	29.73	30.53	13.51	22.69	21.31	42.31	21.1002	19.17	4.95003	-23.14
ASAP2	HsaINT0013083	chr2:9388547-9391061	2515	chr2:9388294-9388546=9391062-9391196:+	IR	15.97	30.96	24.83	4	0	0	23.92	7.53632	1.33333	2.3094	-22.5867
DDX11	HsaINT0045964	chr12:31101131-31101832	702	chr12:31101027-31101130=31101833-31101982:+	IR	57.93	51.53	49.36	40.96	18.69	31.63	52.94	4.45559	30.4267	11.1837	-22.5133
HP1BP3	HsaEX0030383	chr1:20780345-20780540	196	chr1:20787195,20780345-20780540,20779911	C1	63.73	77.78	72.08	52.1	39.68	54.44	71.1967	7.06653	48.74	7.93294	-22.4567
NOTCH4	HsaEX0043416	chr6:32202076-32202146	71	chr6:32203770,32202076-32202146+32202599,32201500	S	94.29	92.37	97.24	63.77	74	78.86	94.6333	2.45309	72.21	7.7026	-22.4233
CCNL1	HsaINT0030497	chr3:157153157-157158865	5709	chr3:157158866-157158975=157153036-157153156:-	IR	43.18	28.74	35.04	12.2	21.74	7.14	35.6533	7.23951	13.6933	7.41367	-21.96
POLD1	HsaINT0128895	chr19:50402125-50402204	80	chr19:50401999-50402124=50402205-50402373:+	IR	40.96	21.08	20.73	1.98	11.47	3.6	27.59	11.5801	5.68333	5.07644	-21.9067
ELMOD3	HsaEX0022179	chr2:85387098-85387225	128	chr2:85377474,85387098-85387225,85389751	S	28.89	23.08	56.52	11.94	16.98	14.29	36.1633	17.8671	14.4033	2.52191	-21.76
JMJD7	HsaINT0083801	chr15:41834894-41834969	76	chr15:41834740-41834893=41834970-41835223:+	IR	30.12	37.5	44.83	9.8	20	17.46	37.4833	7.35501	15.7533	5.30985	-21.73
LINC00342	HsaEX1019843	chr2:95813909-95813957	49	chr2:95814050,95813810+95813828+95813909-95813957,95807302	C1	72.73	64.1	71.15	55.56	45.45	43.53	69.3267	4.59485	48.18	6.46296	-21.1467
HINFP	HsaINT0076146	chr11:119133220-119134083	864	chr11:119133095-119133219=119134084-119136044:+	IR	24.59	17.95	36	9.09	6.06	0	26.18	9.12944	5.05	4.6284	-21.13
RBM6	HsaEX0052758	chr3:49999440-49999513	74	chr3:49975392,49999440-49999513,50048245	C2	47.04	51.11	48.8	27.14	37.08	19.5	48.9833	2.04118	27.9067	8.81504	-21.0767
BPTF	HsaINT0018364	chr17:67945897-67947725	1829	chr17:67945409-67945896=67947726-67947808:+	IR	41.52	18.55	18.95	10.37	7.21	0	26.34	13.1478	5.86	5.31518	-20.48
CIRBP	HsaEX1008821	chr19:1272427-1272523	97	chr19:1272051,1272427-1272523,1274307+1274351	S	87.92	86.75	91.46	60.35	67.43	77.86	88.71	2.45237	68.5467	8.80825	-20.1633
VWCE	HsaINT1046499	chr11:61269019-61271674	2656	chr11:61271675-61271760=61268922-61269018:-	IR	25.52	21.89	42.25	13.52	10.5	5.64	29.8867	10.8597	9.88667	3.97564	-20
SCRN2	HsaINT0146145	chr17:47838003-47838269	267	chr17:47838270-47838450=47837700-47838002:-	IR	54.1	41.07	41.67	23.76	27.13	26.09	45.6133	7.35579	25.66	1.72566	-19.9533
KIAA0232	HsaEX0033527	chr4:6866192-6866263	72	chr4:6864183,6866192-6866263,6871574	S	20.85	20.47	29.94	2.2	9.69	0	23.7533	5.36118	3.96333	5.07996	-19.79
DGKQ	HsaINT0047391	chr4:961835-961981	147	chr4:961982-962082=961688-961834:-	IR	20.46	9.1	29.65	0	0	0	19.7367	10.2941	0	0	-19.7367
DHRS12	HsaEX0019522	chr13:51777060-51777121	62	chr13:51790011,51777060-51777121,51774034	C1	100	100	100	85.03	74.78	81.1	100	0	80.3033	5.17123	-19.6967
SIRT2	HsaEX0058433	chr19:38898379-38898425	47	chr19:38899489+38899506,38898379-38898425,38893867+38893953+38893971+38893998	C1	23.29	26.82	19.45	8.72	3.45	0	23.1867	3.68609	4.05667	4.39154	-19.13
LUC7L2	HsaEX0036992	chr7:139371387-139371463	77	chr7:139340517,139371387-139371463,139376062	ANN	18.64	24.32	29.27	5.88	5.41	4.17	24.0767	5.31918	5.15333	0.883421	-18.9233
UPP1	HsaEX0069470	chr7:48101824-48101870	47	chr7:48099787,48101824-48101870+48101982,48106873	C3	40.09	36.48	51.6	27.59	25.37	18.9	42.7233	7.89648	23.9533	4.51489	-18.77
ZNF688	HsaEX0074195	chr16:30571010-30571123	114	chr16:30571434,30571010-30571123,30570436	C1	100	100	100	86.21	63.16	94.74	100	0	81.37	16.3369	-18.63
CLK2	HsaINT0036437	chr1:155268796-155269487	692	chr1:155269488-155269716=155268708-155268795:-	IR	31.62	21.35	32.47	7.94	13.19	9.32	28.48	6.18937	10.15	2.72164	-18.33
NAA38	HsaEX1025019	chr17:7857383-7857722	340	chr17:7883235,7857383-7857722,7857198	S	30.71	26.36	38.38	11.92	11.11	18.06	31.8167	6.08594	13.6967	3.8004	-18.12
AC124789.1	HsaINT1002459	chr17:38451394-38451625	232	chr17:38451626-38451827=38451306-38451393:-	IR	23.33	8.86	22.03	0	0	0	18.0733	8.00541	0	0	-18.0733
OCRL	HsaEX0044588	chrX:129584344-129584367	24	chrX:129576552,129584344-129584367,129587002	S	21.77	15.29	22.5	1.51	5.65	0	19.8533	3.96878	2.38667	2.92524	-17.4667
CENPJ	HsaINT0033395	chr13:24885387-24885605	219	chr13:24885606-24885670=24885276-24885386:-	IR	24.31	24.21	27.85	12.5	8.33	3.23	25.4567	2.07329	8.02	4.64277	-17.4367
OGT	HsaINT0118116	chrX:71544636-71547906	3271	chrX:71544567-71544635=71547907-71548023:+	IR	57.89	68.63	66.39	50.34	46.55	44	64.3033	5.66591	46.9633	3.19015	-17.34
TIMM21	HsaINT0021629	chr18:74158277-74158375	99	chr18:74158171-74158276=74158376-74160530:+	IR	9.63	21.21	23.08	1.96	0	0	17.9733	7.28578	0.653333	1.13161	-17.32
SLC29A1	HsaEX0059251	chr6:44226061-44226167	107	chr6:44219782,44226061-44226167,44227260+44227263	C1	34.85	31.26	34.82	17.77	14.94	16.98	33.6433	2.06408	16.5633	1.46029	-17.08
CASK	HsaEX0012546	chrX:41557032-41557100	69	chrX:41559779,41557032-41557100,41555635	C1	14.13	22.71	22.54	3.38	3.27	1.51	19.7933	4.90533	2.72	1.04933	-17.0733
KANK3	HsaINT0084007	chr19:8334117-8334319	203	chr19:8334320-8334419=8333910-8334116:-	IR	35	39.13	31.03	23.4	22.45	8.11	35.0533	4.05026	17.9867	8.56662	-17.0667
ZNF512B	HsaINT0187476	chr20:63960140-63961308	1169	chr20:63961309-63961407=63956702-63960139:-	IR	31.22	35.59	29.99	11.35	15.3	19.43	32.2667	2.94307	15.36	4.04033	-16.9067
SMURF1	HsaINT0155640	chr7:99037188-99038387	1200	chr7:99038388-99038525=99037067-99037187:-	IR	25.83	22.97	16.09	5.41	5.82	2.94	21.63	5.00636	4.72333	1.55796	-16.9067
TMEM216	HsaINT0168976	chr11:61393977-61397773	3797	chr11:61393884-61393976=61397774-61397975:+	IR	16.98	28.57	12.82	4.92	3.03	0	19.4567	8.16186	2.65	2.48191	-16.8067
HDAC5	HsaINT0074637	chr17:44079278-44080106	829	chr17:44080107-44080225=44079144-44079277:-	IR	20.75	13.33	16	0	0	0	16.6933	3.75828	0	0	-16.6933
ZMYND11	HsaEX0072943	chr10:221195-221356	162	chr10:210048,221195-221356,236838	S	84.69	77.62	82.28	70.67	58.14	66.25	81.53	3.59418	65.02	6.35491	-16.51
SUN2	HsaEX0062911	chr22:38754642-38754706	65	chr22:38755763,38754642-38754706,38752665	S	33.83	26.07	25.21	5.24	17.65	12.73	28.37	4.74801	11.8733	6.24919	-16.4967
CHD1	HsaEX0015015	chr5:98869014-98869277	264	chr5:98869754,98869014-98869277,98868635	S	18.92	15.25	29.27	0	8.64	5.79	21.1467	7.27039	4.81	4.40258	-16.3367
GFOD2	HsaINT1014322	chr16:67676054-67685456	9403	chr16:67685457-67685802=67674533-67676053:-	IR	36	39.73	27.87	15.79	18.42	21.35	34.5333	6.06451	18.52	2.78135	-16.0133
BMS1	HsaEX1005745	chr10:42820236-42820424	189	chr10:42817494,42820236-42820424,42820508	S	68.29	58.62	67.93	53.48	49.36	44.33	64.9467	5.48201	49.0567	4.58254	-15.89
MBD1	HsaINT0100354	chr18:50275982-50276377	396	chr18:50276378-50276418=50275835-50275981:-	IR	17.59	16.7	17.15	3.79	0	0	17.1467	0.445009	1.26333	2.18816	-15.8833
PDE8A	HsaEX0046289	chr15:85076733-85076787	55	chr15:85075918,85076733-85076787,85083556	C1	97.75	100	100	91.89	90	68.83	99.25	1.29904	83.5733	12.803	-15.6767
MYO1B	HsaEX0041114	chr2:191400749-191400835	87	chr2:191400468,191400749-191400835,191408115	C2	38.08	42.55	47.53	31.14	29.13	20.88	42.72	4.72729	27.05	5.43707	-15.67
PDE8A	HsaEX0046288	chr15:85075862-85075918	57	chr15:85067204,85075862-85075918,85083556	C2	96.43	100	100	87.23	86.21	76	98.81	2.06114	83.1467	6.21017	-15.6633
ZNF33A	HsaINT1047407	chr10:38012351-38016870	4520	chr10:38012298-38012350=38016871-38017015:+	IR	11.11	16.67	23.08	4.35	0	0	16.9533	5.99003	1.45	2.51147	-15.5033
TINF2	HsaINT0167282	chr14:24239932-24240063	132	chr14:24240064-24240155=24239643-24239931:-	IR	89.13	90	97.89	78.85	77.08	74.74	92.34	4.82609	76.89	2.06158	-15.45
TCF3	HsaEX0064166	chr19:1632332-1632405	74	chr19:1646355,1632332-1632405,1632116	C1	94.49	94.14	96.26	76.33	79.31	83.47	94.9633	1.1365	79.7033	3.58621	-15.26
ZNRD1	HsaINT1047722	chr6:30061670-30061916	247	chr6:30061515-30061669=30061917-30062017:+	IR	19.51	12.73	16.67	3.4	0	0	16.3033	3.40484	1.13333	1.96299	-15.17
TIAL1	HsaEX0064944	chr10:119576847-119576905	59	chr10:119577080,119576847-119576905,119576750	S	12.52	11.16	13.27	26.07	28.48	27.51	12.3167	1.06959	27.3533	1.21261	15.0367
NEO1	HsaEX0042591	chr15:73274692-73274724	33	chr15:73274005,73274692-73274724,73278131	S	2.81	6.76	6.33	24.37	20.49	16.17	5.3	2.16709	20.3433	4.10197	15.0433
ATP5SL	HsaEX0006943	chr19:41436429-41436472	44	chr19:41438218+41438235,41436378+41436392+41436429-41436472,41433673	S	82.88	85.56	75.45	100	93.42	95.71	81.2967	5.23767	96.3767	3.34027	15.08
GIT1	HsaINT0069163	chr17:29576675-29576862	188	chr17:29576863-29576996=29576522-29576674:-	IR	2.7	1.91	0	21.08	10.83	18.09	1.53667	1.38818	16.6667	5.27115	15.13
ASPH	HsaEX0006336	chr8:61646750-61646878	129	chr8:61651050,61646750-61646878,61644632	S	70.16	76.29	69.74	94.71	82.29	84.71	72.0633	3.66642	87.2367	6.58423	15.1733
PAM	HsaEX0045320	chr5:103025134-103025334	201	chr5:103019843,103025131+103025134-103025334,103028182+103028185	S	46.44	49.93	46.36	61.32	60.37	66.67	47.5767	2.03844	62.7867	3.39644	15.21
FOXM1	HsaALTA0003444-2/3	chr12:2872102-2872244	50	chr12:2873977,2872102-2872194+2872244+2872247	Alt3	34.18	20	32	44	44	44	28.7267	7.63571	44	0	15.2733
SS18	HsaEX0061804	chr18:26035831-26035923	93	chr18:26038555,26035831-26035923,26035127+26035410	S	13.62	9.83	10.53	28.15	22.74	29.14	11.3267	2.01669	26.6767	3.445	15.35
SSFA2	HsaALTD0006216-2/2	chr2:181920606-181920662	12	chr2:181920606-181920650+181920662,181921948	Alt5	84.78	76.74	77.56	97.14	90.26	97.88	79.6933	4.42422	95.0933	4.20211	15.4
DLG4	HsaALTA0002523-1/3	chr17:7204008-7204058	0	chr17:7204199,7204008-7204058+7204064+7204067	Alt3	14.03	16.28	16.28	24.93	34.33	33.56	15.53	1.29904	30.94	5.21903	15.41
MRPL2	HsaEX0040107	chr6:43056085-43056196	112	chr6:43058065,43056081+43056085-43056196,43054486	C3	71.16	63.97	68.28	83.68	89.65	76.32	67.8033	3.61862	83.2167	6.67707	15.4133
PRMT2	HsaINT0132320	chr21:46660963-46661799	837	chr21:46660833-46660962=46661800-46661936:+	IR	17.49	14.19	17.04	34.57	25.08	35.53	16.24	1.78955	31.7267	5.77616	15.4867
GPCPD1	HsaINT0071065	chr20:5584323-5586193	1871	chr20:5586194-5586269=5584281-5584322:-	IR	9.3	0.97	7.37	18.18	14.67	32.14	5.88	4.36031	21.6633	9.24124	15.7833
PRR12	HsaINT0132805	chr19:49615010-49615746	737	chr19:49614876-49615009=49615747-49616219:+	IR	0	0	0	8.62	8.77	30	0	0	15.7967	12.3007	15.7967
ARHGEF7	HsaINT0012159	chr13:111280678-111283138	2461	chr13:111280538-111280677=111283139-111283363:+	IR	21.99	23.9	22.22	32.91	43.08	39.53	22.7033	1.0427	38.5067	5.16165	15.8033
TTC37	HsaINT0174416	chr5:95516751-95516915	165	chr5:95516916-95517060=95516672-95516750:-	IR	10.42	0	0	17.36	19.62	20.88	3.47333	6.01599	19.2867	1.78352	15.8133
FASTK	HsaINT1013366	chr7:151079022-151079499	478	chr7:151079500-151079922=151078842-151079021:-	IR	0.59	3.03	7.44	19.09	20.71	18.74	3.68667	3.47189	19.5133	1.05102	15.8267
FGFR1	HsaEX0025660	chr8:38429682-38429948	267	chr8:38457356,38429682-38429948,38428435	S	74.93	74.69	82.43	94.59	94.19	90.98	77.35	4.40105	93.2533	1.9789	15.9033
DHRS7B	HsaALTD1011539-2/2	chr17:21188717-21188863	8	chr17:21188717-21188855+21188863,21190948	Alt5	79.12	80.63	78.59	96.33	89.74	100	79.4467	1.05851	95.3567	5.19879	15.91
RPP40	HsaEX0055544	chr6:5000563-5000631	69	chr6:5002101,5000563-5000631,4999904	S	81.61	89.87	76	100	95.65	100	82.4933	6.97706	98.55	2.51147	16.0567
ABCA5	HsaEX0000273	chr17:69248262-69248317	56	chr17:69249819+69249905,69248262-69248317,69247644	S	90.59	91.89	69.23	100	100	100	83.9033	12.7241	100	0	16.0967
RBM6	HsaINT0138629	chr3:50061548-50061961	414	chr3:50061462-50061547=50061962-50062108:+	IR	33.81	34.39	31.07	49.95	46.42	51.25	33.09	1.77325	49.2067	2.49933	16.1167
KIAA2026	HsaEX0034347	chr9:5944871-5944960	90	chr9:5954016,5944871-5944960,5929159	C1	84.99	85.69	75.06	100	94.12	100	81.9133	5.94547	98.04	3.39482	16.1267
ATRX	HsaEX0007234	chrX:77595726-77595785	60	chrX:77599411,77595712+77595726-77595785,77593783+77593849	S	8.62	6.66	6.31	24.73	19.04	26.28	7.19667	1.245	23.35	3.81218	16.1533
MRPL2	HsaEX0040108	chr6:43055897-43056007	111	chr6:43058065,43055897-43056007,43054486	C3	69.08	58.82	69.92	81.58	89.47	75.7	65.94	6.18039	82.25	6.90941	16.31
SMG7	HsaEX0060477	chr1:183547103-183547252	150	chr1:183546337,183547103-183547252,183549208	S	6.14	0	3.38	13.2	24.31	21.17	3.17333	3.07521	19.56	5.72731	16.3867
CCNL1	HsaALTD0001244-3/3	chr3:157156936-157157083	75	chr3:157157011+157157007+157156936-157157083,157153156	Alt5	17.54	13.79	19.23	32.81	25	41.94	16.8533	2.78425	33.25	8.47857	16.3967
IQCB1	HsaEX0032087	chr3:121828470-121828532	63	chr3:121828861,121828470-121828532+121828632,121826180	S	90.49	72.65	87.14	100	100	100	83.4267	9.48198	100	0	16.5733
OCIAD2	HsaEX0044577	chr4:48892772-48892889	118	chr4:48894006,48892772-48892889,48885565	S	89	74.23	81.5	96.49	98.25	100	81.5767	7.3853	98.2467	1.755	16.67
HYI	HsaINT1016114	chr1:43452320-43453385	1066	chr1:43453386-43453497=43452205-43452319:-	IR	30.43	23.37	32.37	43.7	40.22	52.32	28.7233	4.73651	45.4133	6.2293	16.69
SRRM2	HsaINT0159172	chr16:2769285-2770351	1067	chr16:2768997-2769284=2770352-2770465:+	IR	52.35	46.88	52.7	73.44	70.2	58.39	50.6433	3.26384	67.3433	7.92124	16.7
RAPGEF2	HsaINT0137343	chr4:159344060-159345105	1046	chr4:159344036-159344059=159345106-159345329:+	IR	8.23	3.56	3.67	24.02	13.8	28.11	5.15333	2.66504	21.9767	7.37058	16.8233
RIC1	HsaALTA0004560-2/2	chr9:5720614-5720703	3	chr9:5720324,5720617+5720614-5720703	Alt3	83.82	80.74	79.42	98	96.58	100	81.3267	2.2579	98.1933	1.71818	16.8667
ROGDI	HsaINT0142164	chr16:4801322-4801502	181	chr16:4801503-4801585=4801267-4801321:-	IR	9.59	7.56	5.43	17.5	17.54	38.46	7.52667	2.0802	24.5	12.0897	16.9733
ZNF266	HsaEX0073291	chr19:9434798-9434859	62	chr19:9435108,9434798-9434859,9420218	C2	66.67	63.16	70	85.71	75.61	89.47	66.61	3.42039	83.5967	7.1676	16.9867
FUS	HsaINT0066635	chr16:31186837-31188324	1488	chr16:31186802-31186836=31188325-31188357:+	IR	20.35	16.05	20.19	38	28.33	41.27	18.8633	2.43773	35.8667	6.72861	17.0033
MRPL2	HsaEX0040106	chr6:43056307-43056445	139	chr6:43058065,43056307-43056445,43054486	C3	64.67	59.54	69.25	76.71	87.59	80.43	64.4867	4.8576	81.5767	5.52989	17.09
MED13L	HsaINT0101474	chr12:115980939-115982383	1445	chr12:115982384-115982603=115980750-115980938:-	IR	6.03	4.49	4.05	32.69	17.75	15.41	4.85667	1.03968	21.95	9.37441	17.0933
ODF2	HsaALTD1021640-1/3	chr9:128460942-128461010	0	chr9:128460942-128461010+128461067+128461132,128469183	Alt5	9.08	3.67	13.54	27.6	19.05	30.98	8.76333	4.94261	25.8767	6.14887	17.1133
PHRF1	HsaALTA0006260-2/2	chr11:605605-605724	3	chr11:605300,605608+605605-605724	Alt3	93.94	61.29	93.33	100	100	100	82.8533	18.6769	100	0	17.1467
TNFSF9	HsaINT0170151	chr19:6531304-6532785	1482	chr19:6530999-6531303=6532786-6532816:+	IR	2.23	0.69	1.27	24.21	17.14	14.37	1.39667	0.777775	18.5733	5.07417	17.1767
SLC22A17	HsaALTD0005961-1/4	chr14:23347514-23347731	0	chr14:23347514+23347489+23347460+23347447-23347731,23347212	Alt5	64.66	77.92	70.83	86	89.55	89.8	71.1367	6.63532	88.45	2.12544	17.3133
CEP112	HsaEX0013286	chr17:66096251-66096328	78	chr17:66096585,66096251-66096328+66096331,66070001	C1	78.38	76.27	79.62	95.65	100	90.7	78.09	1.69372	95.45	4.65322	17.36
STAG3	HsaINT1043122	chr7:100198958-100199261	304	chr7:100198843-100198957=100199262-100199367:+	IR	24.59	36.96	42.86	48.84	50	57.69	34.8033	9.32398	52.1767	4.80979	17.3733
THOC2	HsaINT0166794	chrX:123623284-123623786	503	chrX:123623787-123623971=123623105-123623283:-	IR	20.93	5.88	15.36	33.14	26.92	34.48	14.0567	7.60918	31.5133	4.03397	17.4567
ADD1	HsaALTD0000169-1/2	chr4:2904920-2905015	0	chr4:2904920-2905015+2905108,2907743	Alt5	78.61	73.77	86.15	100	94.03	96.94	79.51	6.23888	96.99	2.98531	17.48
PUS1	HsaEX0051301	chr12:131939173-131939275	103	chr12:131932312,131939173-131939275,131941292	C1	84.85	72.41	89.83	100	100	100	82.3633	8.97228	100	0	17.6367
HNRNPR	HsaEX0030306	chr1:23340852-23341017	166	chr1:23344211,23340852-23341017+23341020,23338608	S	64.59	64.03	60.8	83.46	83.23	76.04	63.14	2.04575	80.91	4.21911	17.77
FBXL5	HsaALTD1051189-3/3	chr4:15681280-	103	chr4:15681383+15681353+15681280-,15668040	Alt5	80.42	64.06	76.66	88.96	94.63	91.04	73.7133	8.56881	91.5433	2.86832	17.83
SLC20A2	HsaEX0058830	chr8:42439450-42439653	204	chr8:42444646,42439450-42439653,42437577	S	93.02	78.95	74.42	100	100	100	82.13	9.69919	100	0	17.87
LINC00963	HsaALTA1055701-2/3	chr9:129493419-129493595	59	chr9:129489299,129493478+129493419+129493416-129493595	Alt3	75.24	72.92	80.96	96.94	86.11	100	76.3733	4.13808	94.35	7.29823	17.9767
ANKRD52	HsaINT0009132	chr12:56244134-56244352	219	chr12:56244353-56244435=56244051-56244133:-	IR	6.48	1.23	1.26	16.88	26.32	19.91	2.99	3.02247	21.0367	4.8198	18.0467
C4orf33	HsaEX0011038	chr4:129109307-129109358	52	chr4:129106647,129109307-129109358,129109473+129109496	S	94.59	75.9	75	100	100	100	81.83	11.0596	100	0	18.17
CRNDE	HsaALTA1059850-5/6	chr16:54920298-54920410	83	chr16:54923585,54920298-54920327+54920338+54920359+54920368+54920410+54920616	Alt3	80.35	64.11	83.29	100	93.72	88.95	75.9167	10.33	94.2233	5.54217	18.3067
HDAC7	HsaEX0029439	chr12:47795906-47796016	111	chr12:47796207+47796215,47795906-47796016,47795610+47795767	S	59.92	68.62	71.58	85.65	79.4	90.03	66.7067	6.0609	85.0267	5.34234	18.32
DDX11	HsaINT1010812	chr12:31089152-31089402	251	chr12:31089044-31089151=31089403-31089490:+	IR	14.75	10.79	12.2	48.99	22.52	21.31	12.58	2.00716	30.94	15.6435	18.36
SRSF1	HsaINT0159228	chr17:58005601-58005800	200	chr17:58005801-58005973=58004849-58005600:-	IR	7.24	10.51	14.44	30.95	36.88	19.45	10.73	3.60504	29.0933	8.86209	18.3633
SCRN2	HsaALTD1023874-2/2	chr17:47838270-47838450	66	chr17:47838336+47838270-47838450,47838002	Alt5	75.29	75.11	84.08	94.36	95.5	100	78.16	5.12766	96.62	2.98215	18.46
ZSWIM7	HsaEX0074615	chr17:15977800-15977913	114	chr17:15977963+15978044,15977800-15977913,15977092	C1	79.71	80.65	63.16	100	91.84	87.23	74.5067	9.83774	93.0233	6.46672	18.5167
MSTO1	HsaINT1023652	chr1:155611828-155611982	155	chr1:155611689-155611827=155611983-155612100:+	IR	13.21	12.5	10.81	33.87	26.53	31.71	12.1733	1.2329	30.7033	3.77213	18.53
MRPL55	HsaEX0040162	chr1:228108437-228108474	38	chr1:228108955,228108437-228108474,228108318	C2	17.55	17.29	17.5	34.07	42.84	31.06	17.4467	0.137961	35.99	6.1202	18.5433
SUGP1	HsaINT0161610	chr19:19303449-19303723	275	chr19:19303724-19303847=19303348-19303448:-	IR	20.88	12.09	17.81	38.56	36.47	32.77	16.9267	4.46108	35.9333	2.93207	19.0067
PARP6	HsaEX0045621	chr15:72250845-72250954	110	chr15:72251207,72250845-72250954+72250957,72250092	S	54.1	66.23	65.41	72.31	78.95	92	61.9133	6.77896	81.0867	10.0174	19.1733
YTHDC1	HsaALTA1007522-2/3	chr4:68318690-68318729	11	chr4:68318826,68318690-68318718+68318729+68318753	Alt3	43.75	35	53.25	60	58.97	70.59	44	9.12757	63.1867	6.43213	19.1867
CAPN11	HsaINT0027364	chr6:44183764-44183905	142	chr6:44183705-44183763=44183906-44184402:+	IR	17.19	13.51	12.26	27.44	27.37	46.66	14.32	2.56287	33.8233	11.1169	19.5033
FNDC4	HsaEX0026168	chr2:27492666-27492764	99	chr2:27493389,27492666-27492764+27492790,27492478	S	68	82.09	71.43	100	90.48	89.83	73.84	7.34766	93.4367	5.6933	19.5967
U2SURP	HsaINT0158696	chr3:143024019-143027148	3130	chr3:143023975-143024018=143027149-143027253:+	IR	10.23	9.48	17.32	30.69	34.16	31.15	12.3433	4.3262	32	1.8847	19.6567
AHSA2	HsaINT0005969	chr2:61185619-61186445	827	chr2:61185502-61185618=61186446-61186497:+	IR	41.69	47.83	48.02	62.21	64.71	69.65	45.8467	3.60103	65.5233	3.7861	19.6767
AP1G2	HsaINT0009973	chr14:23562594-23563379	786	chr14:23563380-23563502=23562504-23562593:-	IR	11.96	15.95	12.72	40.31	24.46	35.19	13.5433	2.11859	33.32	8.08878	19.7767
SLC35D2	HsaEX0059430	chr9:96336717-96336784	68	chr9:96343904,96336717-96336784,96324169	S	64.3	74.14	71.82	88.6	86.46	94.91	70.0867	5.1439	89.99	4.39314	19.9033
PDE6B	HsaEX0046268	chr4:667856-667941	86	chr4:666614,667856-667941+668006,670046+670049	S	76.27	69.7	86.67	100	96.83	95.83	77.5467	8.55673	97.5533	2.17707	20.0067
TRO	HsaINT1045285	chrX:54931032-54931203	172	chrX:54930741-54931031=54931204-54931431:+	IR	7.63	6.82	5.78	37.87	23.67	18.96	6.74333	0.92738	26.8333	9.84388	20.09
HDAC10	HsaINT0074545	chr22:50246377-50246678	302	chr22:50246679-50246735=50246298-50246376:-	IR	1.82	1.64	2.56	8.11	41.18	17.24	2.00667	0.487579	22.1767	17.0788	20.17
HTT	HsaINT0078295	chr4:3204149-3206495	2347	chr4:3204007-3204148=3206496-3206675:+	IR	2.29	0	0	32.34	21.05	9.65	0.763333	1.32213	21.0133	11.345	20.25
SETD5	HsaEX0057500	chr3:9433370-9433562	193	chr3:9429009,9433370-9433562,9433845	C2	44.9	48.15	40.46	61.54	57.78	75	44.5033	3.86032	64.7733	9.05389	20.27
ATG4B	HsaINT0014053	chr2:241666839-241668142	1304	chr2:241666645-241666838=241668143-241668221:+	IR	9.3	6.03	8.41	22.31	29.43	32.85	7.91333	1.69063	28.1967	5.37715	20.2833
KLC1	HsaINT0088424	chr14:103679546-103700654	21109	chr14:103679384-103679545=103700655-103700727:+	IR	14.27	28.57	25.33	43.33	50	36.17	22.7233	7.4979	43.1667	6.91645	20.4433
POMT1	HsaINT0129578	chr9:131506454-131507367	914	chr9:131506403-131506453=131507368-131507514:+	IR	7.03	7.59	13.52	44.44	23.33	21.74	9.38	3.59626	29.8367	12.6718	20.4567
FAM171A1	HsaEX0024149	chr10:15215996-15216050	55	chr10:15220878+15220944,15215996-15216050+15216093+15216110,15214601	S	71.31	84.97	76.78	98.19	96.64	100	77.6867	6.87499	98.2767	1.68168	20.59
XPNPEP1	HsaALTD1011135-3/3	chr10:109877785-109877867	39	chr10:109877824+109877790+109877785-109877867,109875599	Alt5	56.29	68.47	69.23	82.77	94.46	78.95	64.6633	7.26147	85.3933	8.08093	20.73
KIDINS220	HsaALTA0004577-5/5	chr2:8812395-8812496	34	chr2:8813237,8812395-8812462+8812465+8812488+8812493+8812496	Alt3	19.64	30.43	19.57	55.93	39.06	37.14	23.2133	6.24991	44.0433	10.3388	20.83
HMGN3	HsaINT0076785	chr6:79201727-79202275	549	chr6:79202276-79202389=79201245-79201726:-	IR	10.69	9.25	12.07	40.34	29.38	24.84	10.67	1.41011	31.52	7.96851	20.85
NABP1	HsaEX0044509	chr2:191682492-191682595	104	chr2:191682017,191682474+191682492-191682595,191683729	S	57.33	59.18	35.21	68.09	77.78	68.94	50.5733	13.3372	71.6033	5.36601	21.03
ATG16L2	HsaINT0013934	chr11:72821742-72822043	302	chr11:72821668-72821741=72822044-72822295:+	IR	5.19	7.69	10.53	20.34	34.09	32.31	7.80333	2.6718	28.9133	7.47788	21.11
DCAF8	HsaALTD0001816-1/2	chr1:160262276-160262407	0	chr1:160262276+160262117-160262407,160261350	Alt5	18.21	37.86	40.89	49.92	46.55	64.51	32.32	12.3132	53.66	9.54626	21.34
C5orf22	HsaALTA0001308-3/3	chr5:31538260-31538684	224	chr5:31535893,31538484+31538481+31538260-31538684	Alt3	58.33	72.73	80.95	96	86.05	94.44	70.67	11.4498	92.1633	5.35145	21.4933
FCHSD2	HsaEX0025452	chr11:73015809-73015885	77	chr11:73083695,73015809-73015885,73001134	S	66.47	81.05	71.84	100	93.29	91.45	73.12	7.3738	94.9133	4.50023	21.7933
MAN2C1	HsaINT0098807	chr15:75367635-75368072	438	chr15:75368073-75368198=75367511-75367634:-	IR	0	0	5.04	13.39	13.33	44	1.68	2.90985	23.5733	17.69	21.8933
MCM3AP	HsaINT0100817	chr21:46270564-46272560	1997	chr21:46272561-46272829=46270401-46270563:-	IR	6.79	10.85	6.1	35.44	22.66	31.35	7.91333	2.56652	29.8167	6.52652	21.9033
EWSR1	HsaINT1012833	chr22:29291600-29292136	537	chr22:29291562-29291599=29292137-29292169:+	IR	22.91	23.44	30.9	49.19	51.73	42.15	25.75	4.4679	47.69	4.96302	21.94
DBF4B	HsaEX0018558	chr17:44709307-44709366	60	chr17:44708839+44708899+44708938+44708942,44709304+44709307-44709366,44722633+44722880	S	80.95	80	72.88	100	100	100	77.9433	4.41063	100	0	22.0567
RP11-620J15.3	HsaEX1034296	chr12:57935470-57935553	84	chr12:57935839,57935395+57935470-57935553,57931737	S	69.26	87.14	73.71	100	96.5	100	76.7033	9.30826	98.8333	2.02073	22.13
PRRC2B	HsaEX0007675	chr9:131494405-131494486	82	chr9:131492260,131494405-131494486,131495740	S	35.3	45.03	36.95	50.95	60.55	72.9	39.0933	5.20708	61.4667	11.0037	22.3733
ACIN1	HsaEX0001928	chr14:23089982-23090101	120	chr14:23090522,23089982-23090101,23081836	S	47.75	37.35	50.75	66.52	70.32	66.29	45.2833	7.03231	67.71	2.26325	22.4267
RP11-666A8.7	HsaINT1037228	chr17:76550234-76550539	306	chr17:76549951-76550233=76550540-76550826:+	IR	41.36	56.34	64.26	72.24	78.65	78.92	53.9867	11.63	76.6033	3.78117	22.6167
STAT3	HsaALTA0008272-3/3	chr17:42348389-42348539	22	chr17:42388279,42348389-42348517+42348520+42348539	Alt3	48.39	44.88	52.94	67.21	70.59	76.27	48.7367	4.04117	71.3567	4.5784	22.62
RHBDD3	HsaINT0140345	chr22:29264219-29265478	1260	chr22:29265479-29265668=29263835-29264218:-	IR	29.33	29.87	17.24	42.42	50	52.24	25.48	7.14116	48.22	5.1463	22.74
NAA16	HsaALTD0004149-1/2	chr13:41373768-41373780	0	chr13:41373768-41373780+41373880,41374742	Alt5	62.64	82.91	79.52	100	93.95	100	75.0233	10.8574	97.9833	3.49297	22.96
TPM1	HsaINT1044969	chr15:63064191-63065895	1705	chr15:63064064-63064190=63065896-63066093:+	IR	54.07	64.29	51.44	90.46	75.71	73.21	56.6	6.78832	79.7933	9.32179	23.1933
ZSWIM8	HsaALTD0003446-1/2	chr10:73800122-73800170	0	chr10:73800122-73800170+73800194,73800296	Alt5	56.22	76.75	77.75	90.58	95.91	93.94	70.24	12.152	93.4767	2.69504	23.2367
ZSWIM8	HsaINT0086252	chr10:73794331-73794555	225	chr10:73794147-73794330=73794556-73794639:+	IR	43.63	29.9	40.46	60.6	54.04	69.32	37.9967	7.18883	61.32	7.6654	23.3233
ZSWIM7	HsaEX0074616	chr17:15977579-15977700	122	chr17:15977800,15977246+15977579-15977700,15977092	C2	77.66	83.33	50.14	100	92.68	88.75	70.3767	17.7533	93.81	5.70949	23.4333
TIAL1	HsaALTA0008650-1/2	chr10:119582531-119582557	0	chr10:119588152,119582531-119582557+119582608	Alt3	57.61	63.46	67.19	78.02	96.72	84.06	62.7533	4.82894	86.2667	9.5433	23.5133
TTLL5	HsaEX0068106	chr14:75737566-75737607	42	chr14:75735289,75737566-75737607,75745095	S	21.74	21.43	11.11	41.18	54.84	29.03	18.0933	6.04973	41.6833	12.9124	23.59
CNOT3	HsaALTA1008189-1/2	chr19:54142929-54143003	0	chr19:54137993,54142929+54142926-54143003	Alt3	60	82.26	72.89	91.43	94.55	100	71.7167	11.1763	95.3267	4.33747	23.61
PHKG2	HsaINT0124278	chr16:30751604-30753231	1628	chr16:30751549-30751603=30753232-30753297:+	IR	4.9	7.69	3.9	20.07	27.47	39.93	5.49667	1.96419	29.1567	10.0369	23.66
HRAS	HsaEX0030476	chr11:533277-533358	82	chr11:533453,533277-533358,532755	S	10.98	24.69	18.62	35.35	40	50	18.0967	6.86997	41.7833	7.48604	23.6867
PLEKHG2	HsaEX0048340	chr19:39420949-39420996	48	chr19:39420852,39420949-39420996,39421075	C1	77.1	67.82	78.52	94.68	100	100	74.48	5.81126	98.2267	3.0715	23.7467
HPS1	HsaEX0030410	chr10:98429791-98429889	99	chr10:98430563+98430571,98429791-98429889,98429642	S	50.72	85.92	76.99	93.94	100	91.49	71.21	18.298	95.1433	4.38076	23.9333
METTL26	HsaEX0009601	chr16:634889-634956	68	chr16:635281,634889-634956,634797	ANN	55.53	68.23	82.5	93.31	89.15	97.21	68.7533	13.4926	93.2233	4.0307	24.47
WAPL	HsaALTA0009452-2/4	chr10:86497201-86497319	18	chr10:86499718,86497201-86497301+86497319+86497337+86497341	Alt3	47.41	59.54	65.49	94.75	79.73	71.45	57.48	9.21435	81.9767	11.8114	24.4967
STYXL1	HsaALTD1053309-1/2	chr7:76047812-	0	chr7:76047812+76047662-,76030524	Alt5	74.5	61.6	65.93	90.03	91.04	94.59	67.3433	6.56511	91.8867	2.395	24.5433
TIAL1	HsaALTA1035717-1/3	chr10:119580471-119580538	0	chr10:119581922,119580471-119580538+119580846+119580865	Alt3	0	6.06	3	37.84	32.69	14.04	3.02	3.03005	28.19	12.5219	25.17
TIAL1	HsaEX0064947	chr10:119580471-119580538	68	chr10:119581922,119580471-119580538,119580010	S	40.25	41.91	42.08	61.76	57.84	80.75	41.4133	1.01106	66.7833	12.2533	25.37
TRA2A	HsaEX0066779	chr7:23522354-23522432	79	chr7:23531417+23531789,23522121+23522132+23522354-23522432,23521840	C1	34.83	37.37	34.93	73.53	53.42	56.92	35.71	1.43847	61.29	10.7436	25.58
KAT2A	HsaALTD0003381-2/2	chr17:42119054-42119436	191	chr17:42119245+42119054-42119436,42118403	Alt5	71.43	61.22	77.78	100	89.29	98.18	70.1433	8.35464	95.8233	5.73074	25.68
GFPT2	HsaEX0027355	chr5:180302423-180302584	162	chr5:180304772,180302423-180302584,180301608	S	72.66	76.48	60.69	97.21	89.68	100	69.9433	8.2381	95.63	5.33834	25.6867
TIAL1	HsaINT0167052	chr10:119580539-119581921	1383	chr10:119581922-119582009=119580471-119580538:-	IR	42.97	38.1	52.89	75.09	60.67	75.48	44.6533	7.53732	70.4133	8.44023	25.76
WSB1	HsaINT0183297	chr17:27306883-27309099	2217	chr17:27306782-27306882=27309100-27309272:+	IR	41.42	44.57	47.15	77.91	72.2	61.14	44.38	2.86972	70.4167	8.52604	26.0367
FBXL19	HsaALTD0002496-2/4	chr16:30928467-30928628	129	chr16:30928467-30928499+30928628+30928630+30928746,30930073	Alt5	36.08	62.24	49.72	75.58	78.95	73.08	49.3467	13.084	75.87	2.94573	26.5233
SCAMP5	HsaEX0056371	chr15:75016593-75016749	157	chr15:75012805,75016593-75016749,75017797+75017870	S	18.79	13.04	16.08	37.61	41.18	49.02	15.97	2.87658	42.6033	5.83665	26.6333
CHTF18	HsaINT0035334	chr16:791949-792223	275	chr16:791851-791948=792224-792347:+	IR	53.19	48.28	54.76	79.49	65.22	91.67	52.0767	3.38042	78.7933	13.2388	26.7167
AP1G2	HsaEX0004886	chr14:23563200-23563282	83	chr14:23563380,23563200-23563282+23563302,23562593	S	9.71	7.91	9.09	47.77	33.33	25.81	8.90333	0.914403	35.6367	11.1602	26.7333
MPP5	HsaEX6071822	chr14:67323702-67323812	111	chr14:67321259,67323702-67323812,67332780	S	61.73	69.69	54.28	85.02	81.37	100	61.9	7.70641	88.7967	9.87252	26.8967
INTS3	HsaINT0081266	chr1:153747071-153747278	208	chr1:153746957-153747070=153747279-153747363:+	IR	9.71	17.44	20.98	39.31	51.6	38.21	16.0433	5.76335	43.04	7.43355	26.9967
TCIRG1	HsaINT0165067	chr11:68043032-68043370	339	chr11:68042946-68043031=68043371-68043497:+	IR	49.33	64.36	52.38	83.61	81.82	81.82	55.3567	7.94485	82.4167	1.03346	27.06
CPT1B	HsaINT1047997	chr22:50573716-50574334	619	chr22:50574335-50574419=50573520-50573715:-	IR	6.27	9.24	2.46	26.12	27.47	47.19	5.99	3.39866	33.5933	11.7944	27.6033
R3HDM2	HsaEX0051536	chr12:57292572-57292649	78	chr12:57295399,57292572-57292649+57292662+57292667+57292721,57289040	C1	67.78	55.59	48.52	78.87	83.47	92.5	57.2967	9.74276	84.9467	6.93395	27.65
C11orf49	HsaALTA0001045-1/2	chr11:47161464-47161508	0	chr11:47161190,47161464+47161446-47161508	Alt3	64.52	68.97	73.08	93.75	96	100	68.8567	4.28113	96.5833	3.16557	27.7267
SEC24B	HsaEX0056909	chr4:109481677-109481781	105	chr4:109473186,109481677-109481781,109491327	S	29.17	24.71	27.78	61.04	61.76	43.33	27.22	2.28213	55.3767	10.4389	28.1567
TCAIM	HsaEX0010873	chr3:44359111-44359199	89	chr3:44357876,44359108+44359111-44359199,44361365+44361391	C1	0	5.56	0	11.28	56	23.08	1.85333	3.21007	30.12	23.1763	28.2667
MEGF6	HsaEX0038746	chr1:3496988-3497119	132	chr1:3497233,3496988-3497119,3496783	S	28.6	32.97	39.48	70.45	53.78	63.02	33.6833	5.47496	62.4167	8.35136	28.7333
RP11-706O15.1	HsaINT1037579	chrX:3818501-3818656	156	chrX:3818657-3818703=3818442-3818500:-	IR	4.35	8.77	4	63.64	18.92	21.05	5.70667	2.65869	34.5367	25.2267	28.83
CAMKK2	HsaEX0012263	chr12:121248606-121248734	129	chr12:121249787,121248606-121248734+121248861,121245240	S	58.1	54.93	45.63	89.09	82.93	73.33	52.8867	6.48125	81.7833	7.94233	28.8967
TPM1	HsaINT0171325	chr15:63062646-63064063	1418	chr15:63062576-63062645=63064064-63064190:+	IR	14.75	13.79	20.79	41.18	33.33	62.79	16.4433	3.7948	45.7667	15.2562	29.3233
REPS1	HsaALTA0007106-4/5	chr6:138917555-138917627	47	chr6:138920215,138917555-138917580+138917585+138917624+138917627+138917646	Alt3	68.83	57.69	78.79	100	95.56	100	68.4367	10.5555	98.52	2.56344	30.0833
FRMD6	HsaALTD0002649-1/2	chr14:51701056-51701135	0	chr14:51701056-51701135+51701159,51702512	Alt5	33.98	35.27	41.08	57.85	75.06	70	36.7767	3.7822	67.6367	8.84506	30.86
ATAT1	HsaEX0011232	chr6:30640535-30640603	69	chr6:30640422,30640535-30640603+30640608,30642176	S	52.94	51.22	61.11	70.59	94.59	93.1	55.09	5.28393	86.0933	13.4469	31.0033
LAS1L	HsaEX0035418	chrX:65524585-65524614	30	chrX:65524965,65524585-65524614,65524262	S	33.46	30.87	25.91	65.35	60.37	58.03	30.08	3.8365	61.25	3.7385	31.17
DNM1L	HsaEX0020452	chr12:32738264-32738296	33	chr12:32737161,32738264-32738296,32740064	C2	48.77	61.27	53.93	85.06	88.65	85.96	54.6567	6.2816	86.5567	1.8679	31.9
ATG16L2	HsaINT0013936	chr11:72822544-72822847	304	chr11:72822478-72822543=72822848-72822961:+	IR	23.19	17.65	9.68	61.7	44.19	40.66	16.84	6.79133	48.85	11.2675	32.01
UAP1	HsaEX0068590	chr1:162592735-162592782	48	chr1:162590511+162590515,162592732+162592735-162592782,162597792	S	51.35	41.3	59.09	100	84.21	64.38	50.58	8.91996	82.8633	17.8481	32.2833
RB1CC1	HsaALTD0005315-3/3	chr8:52628032-52628168	70	chr8:52628102+52628041+52628032-52628161,52624787	Alt5	36.36	34.29	44.94	60.1	57.83	100	38.53	5.64688	72.6433	23.7187	34.1133
HEXDC	HsaEX0029850	chr17:82440473-82440613	141	chr17:82440334,82440473-82440613,82440997	C2	19.57	32.2	22.81	59.04	38.18	80	24.86	6.55981	59.0733	20.91	34.2133
RYK	HsaALTA0007451-1/2	chr3:134191849-134191974	0	chr3:134195082,134191849-134191974+134191983	Alt3	27.61	24.39	31.13	72.31	60.44	55.93	27.71	3.37111	62.8933	8.4611	35.1833
NAA60	HsaALTD0004180-1/3	chr16:3484762-3485061	0	chr16:3484762-3485061+3485083+3485312,3485467	Alt5	66.45	60.09	55.3	96.17	93.2	100	60.6133	5.59339	96.4567	3.40905	35.8433
L3MBTL3	HsaEX0035149	chr6:130049756-130049830	75	chr6:130049393,130049651+130049756-130049830,130051249	S	46.67	63.64	47.37	100	81.82	84.62	52.56	9.60194	88.8133	9.78857	36.2533
MSRB3	HsaEX0040348	chr12:65308529-65308655	127	chr12:65278865,65308529-65308655,65326826	S	51.85	26.32	66.1	83.67	79.59	90.48	48.09	20.1548	84.58	5.50174	36.49
CRNDE	HsaINT0041580	chr16:54919210-54920297	1088	chr16:54920298-54920410=54918864-54919209:-	IR	7.32	3.9	23.53	41.67	55.22	50	11.5833	10.4865	48.9633	6.83423	37.38
MBD1	HsaINT1022615	chr18:50271541-50272676	1136	chr18:50272677-50272738=50271469-50271540:-	IR	33.14	10.69	37.22	76.48	52.2	64.65	27.0167	14.2857	64.4433	12.1413	37.4267
INPP5F	HsaEX0031797	chr10:119819520-119819539	20	chr10:119818744+119819061+119819183,119819520-119819539,119820846	C1	30.5	6.45	25.55	65.73	45.56	66.12	20.8333	12.6998	59.1367	11.7594	38.3033
WSB1	HsaEX0071632	chr17:27307744-27307919	176	chr17:27306882,27307233+27307744-27307919,27309100	S	35.57	30.98	32.87	74.99	74.2	66.71	33.14	2.30688	71.9667	4.56951	38.8267
BPTF	HsaEX1005817	chr17:67963333-67963506	174	chr17:67962333,67963333-67963506,67964212	C3	55.56	30.38	38.78	92	82.38	80.95	41.5733	12.8203	85.11	6.0096	43.5367
MADD	HsaALTD0003710-2/2	chr11:47284946-47285194	129	chr11:47284946-47285065+47285194,47285451	Alt5	35.14	36.59	40.62	94.44	70.59	78.95	37.45	2.83942	81.3267	12.1013	43.8767
TOP3B	HsaINT1044896	chr22:21957596-21958491	896	chr22:21958492-21958693=21957025-21957595:-	IR	26.56	7.32	36.25	80.85	76.85	51.42	23.3767	14.7254	69.7067	15.9625	46.33
ACO2	HsaALTA1010435-2/2	chr22:41527901-41528022	2	chr22:41527420,41527903+41527901-41528022	Alt3	46.94	60.27	23.85	100	100	100	43.6867	18.4267	100	0	56.3133
TRAPPC13	HsaALTA0001320-1/2	chr5:65664237-65664381	0	chr5:65662150,65664237+65664234-65664381	Alt3	0	13.64	32.35	80	44	92	15.33	16.2411	72	24.98	56.67
